# TraDIS-validate: a method for curating ordered gene-replacement libraries

**DOI:** 10.1101/2022.02.16.479736

**Authors:** Emily C. A. Goodall, Faye C. Morris, Samantha A. McKeand, Rudi Sullivan, Isabel A. Warner, Emma Sheehan, Gabriela Boelter, Christopher Icke, Adam F. Cunningham, Jeffrey A. Cole, Manuel Banzhaf, Jack A. Bryant, Ian R. Henderson

## Abstract

In recent years the availability of genome sequence information has grown logarithmically resulting in the identification of a plethora of uncharacterised genes. To address this gap in functional annotation, many high-throughput screens have been devised with the goal of uncovering novel gene functions. Gene-replacement libraries are one such tool that can be screened in a high-throughput way to link genotype and phenotype and are key community resources. However, for a phenotype to be attributed to a specific gene, there needs to be confidence in the genotype. Construction of large libraries can be laborious and occasionally errors will arise. Here, we present a rapid and accurate method for the validation of any ordered gene-replacement library. We applied our method (TraDIS-Validate) to the well-known Keio library of *Escherichia coli* gene-deletion mutants. Our method identified 3,718 constructed mutants out of a total of 3,728 confirmed isolates. TraDIS-validate therefore had a success rate of 99.7% for identifying the correct kanamycin cassette position. This dataset provides a benchmark for the purity of the Keio mutants and a screening method for mapping the position of an antibiotic resistance cassette in any ordered library.
