## Supplemental Table 3 for "TraDIS-validate: a method for curating ordered gene-replacement libraries"

### Sheet: PCR_neighbour_checks
Supplementary Table 3. PCR checks and glycerol stock neighbourhood check
Gene	Plate	Row	Column	Growth	Reason for checking	Kan-DOWN primer	Neighbour gycerol stock
							UP		DOWN		LEFT		RIGHT		UP-LEFT		UP-RIGHT		DOWN-LEFT		DOWN-RIGHT
						Identified insertion site gene	position	gene	position	gene	position	gene	position	gene	position	gene	position	gene	position	gene	position	gene
hns	1	G	4	Y	NI	hupA	F4	ihfB	H4	hupA	G3	fadR	G5	lysR	F3	envY	F5	lrp	H3	fis	H5	malI
srlR	1	G	10	Y	NI	cyoA	F10	sdiA	H10	fdrA	G9	ybdO	G11	cyoA	F9	yafC	F11	cyoB	H9	ybeF	H11	fdrA
cadC	1	C	2	Y	NI	btuR	B2	btuR	D2	cbl	C1	ada	C3	dsdC	B1	yhbO	B3	deoR	D1	adiY	D3	ebgR
talA	3	E	5	Y	NI	nuoG	D5	maeB	F5	tktB	E4	nuoH	E6	gpmM	D4	nuoI	D6	pck	F4	nuoG	F6	pfkA
cusA	5	E	6	Y	NI	yqiG	D6	JW2348	F6	mipA	E5	pgm	E7	JW3017	D5	lldD	D7	yqiG	F5	gltA	F7	gspA
gltA	5	F	5	Y	NI	gltA	E5	pgm	G5	cydB	F4	mt	F6	mipA	E4	yhaK	E6	cusA	G4	JW3133	G6	fhuA
ypdI	5	G	10	Y	NI	aceE	C10	glgC	E10	ackA	D9	ykgG	D11	JW2574	C9	ykgE	C11	yphH	E9	yahL	E11	yfiN
lamB	7	D	5	Y	NI	truC	C5	cusC	E5	ydeT	D4	bamC	D6	flgH	C4	ybiX	C6	fhiA	E4	ompA	E6	truC
fimB	7	F	5	Y	NI	yqeI	E5	ydeT	G5	fimD	F4	ompC	F6	yqeI	E4	ompA	E6	yqcB	G4	ompF	G6	yqeJ
pgaA	8	B	3	Y	NI	abgA	A3	ybhC	C3	yiaT	B2	JW2931	B4	fhuE	A2	cirA	A4	fepA	C2	mltA	C4	ybiX
yfiM	11	C	2	Y	NI	ypfG	B2	yfiP	D2	yfiL	C1	ypfG	C3	yfjM	B1	ypfE	B3	yfjL	D1	ypfN	D3	yfjN
alaE (ygaW)	11	E	4	Y	NI	rnlB (yfjO)	D4	ygaT	F4	ygaC	E3	yfjO	E5	casE	D3	yfjN	D5	ygbT	F3	yfjQ	F5	JW2727
ygaM	11	G	4	Y	NI	yfjW	F4	ygaC	H4	ygaH	G3	yfjW	G5	ydfR	F3	yfjQ	F5	JW2727	H3	JW2623.5	H5	ydfU
yehK	13	C	2	Y	NI	yegL	B2	yehI	D2	yehL	C1	yegL	C3	(yohG)	B1	yeeE	B3	yohC	D1	yegP	D3	ymbA
pgaD	14	E	4	Y	NI	ycfL	D4	yzpU	F4	ycdR	E3	hspQ	E5	ycfL	D3	ymbA	D5	yceH	F3	ymcB	F5	ycfM
yafP	19	D	5	Y	NI	ycaP	C5	rayT	E5	ykfC	D4	yeiH	D6	ybfG	C4	yebR	C6	ybdZ	E4	frc	E6	JW0678
ybeY	19	B	9	Y	NI - TraDIS essential	rsmH	A9	rsmH	C9	ybhJ	B8	yccF	B10	ygaD	A8	yccR	A10	yoaB	C8	yccT	C10	ygcE
ybeY	20	B	9	N	NI - TraDIS essential	-	A9	rsmH	C9	ybhJ	B8	yccF	B10	ygaD	A8	yccR	A10	yoaB	C8	yccT	C10	ygcE
lpp	31	C	2	Y	NI	clsA	B2	hfq	D2	ahpF	C1	pphA	C3	tpx	B1	yeaG	B3	sodC	D1	argG	D3	bolA
yggD	33	G	4	Y	NI	yggX	F4	yggC	H4	yggF	G3	yqfB	G5	yqgA	F3	yqfA	F5	yggX	H3	ygfF	H5	yghD
yrbL	35	C	2	Y	NI	aaeA	B2	yhbJ	D2	yhcA	C1	mlaC	C3	aaeA	B1	yhbE	B3	aaeB	D1	yrbD	D3	yhdE
tusD	35	G	4	Y	NI	yhfL	F4	tusC	H4	slyX	G3	dusB	G5	yhfL	F3	yhdT	F5	tsgA	H3	yhdU	H5	yhfS
yiaD	35	G	10	Y	NI	yhhQ	F10	yiaC	H10	yiaG	G9	yhjB	G12	yicC	F9	yhjA	F11	yiaO	H9	yhjD	H11	yiaW
dnaT	39	C	10	Y	NI - TraDIS essential	dinF	B10	mrr	D10	holD	C9	dinF	C11	aroP	B9	priA	B11	hofB	D9	uvrA	D11	yadG
dnaT	40	C	10	Y	NI - TraDIS essential	aroP	B10	mrr	D10	holD	C9	dinF	C11	aroP	B9	priA	B11	hofB	D9	uvrA	D11	yadG
solA	41	G	4	Y	NI	aroL	F4	wrbA	H4	trpA	G3	aroL	G5	paaC	F3	proC	F5	paaB	H3	aroM	H5	paaE
sbcD	49	F	5	Y	NI	rsmA	E5	codA	G5	xseB	F4	rsmA	F6	ma	E4	apaH	E6	rnk	G4	guaC	G6	rihA
hypD	51	C	8	Y	NI	ebgA	B8	hypC	D8	kduI	C7	hydN	C9	ebgA	B7	hypF	B9	ttdB	D7	ascB	D9	ebgC
araE	53	F	5	N	NI	-	E5	recB	G5	recJ	F4	purN	F6	nrdG	E4	purM	E6	cpdB	G4	xseA	G6	nrdD
atpE	53	C	1	Y	NI	fdoI	B1	atpF	D1	atpB	-	-	C2	pyrF	-	-	B2	fdoG	-	-	D2	recE
kch	55	G	4	Y	NI	oppD	F4	oppD	H4	sapD	G3	ptsG	G5	trkG	F3	yceE	F5	ycjV	H3	potD	H5	ydcT
potF	55	C	2	Y	NI	mdfA	B2	mdfA	D2	potI	C1	modC	C3	uup	B1	modB	B3	ssuB	D1	ybhL	D3	yccA
nikD	59	B	4	Y	NI	nikD	A4	nikC	C4	nikE	B3	ugpA	B5	xylF	A3	ugpE	A5	dppB	C3	ugpB	C5	xylG
garK	65	B	8	Y	NI	yqgB	A8	yhaC	C8	garL	B7	galP	B9	yrfG	A7	yqgB	A9	yhdW	C7	yggN	C9	yrhA
yrfG	65	B	9	Y	NI	ydW	A9	yhdW	C9	yrhA	B8	garK	B10	JW3657	A8	yhaC	A10	ligB	C8	garL	C10	glvC
ssuC	67	G	7	Y	NI	ssuC	F7	dmsA	H7	elfA	G6	JW5075	G8	dsbB	F6	sfmF	F8	JW5163	H6	nmpC	H8	JW5194
xdhA	69	F	5	Y	NI	yggU	E5	ygeN	G5	ygeW	F4	ygaQ	F6	JW5474	E4	ypjJ	E6	ygfB	G4	JW5436	G6	yggU
patA (ygjG)	69	A	9	Y	NI	patA	-	-	B9	rlmG	A8	hybB	A10	yraR	-	-	-	-	B8	JW5495	B10	yhbC
proQ	77	F	5	Y	NI	proQ	E5	N/A	G5	rsmF	F4	ynjE	F6	yecT	E4	ynjC	E6	yecM	G4	ynjI	G6	otsA
narU	80	A	11	Y	NI	narU	-	-	B11	yhfZ	A10	fkpB	A12	JW5198	-	-	-	-	B10	ubiH	B12	kptA
ydhB	80	F	9	Y	NI	ydhB	E9	glpR	G9	rtcB	F8	yaiL	F11	ylcG	E8	yagX	E10	tag	G8	yliH	G10	rspB
yeaN	80	G	7	Y	NI	yeaN	F7	cho	H7	tusE	G6	rhsD	G8	bssR	F6	rhsB	F8	yaiL	H6	rhsE	H8	(yedS)
yebS	80	B	8	Y	NI	yebS	A8	ycjD	C8	yphB	B7	ydcC	B9	yagL	A7	ybfD	A9	ygcK	C7	yhhI	C9	modA
thyA	89	D	11	Y	NI - TraDIS essential	yigL	C11	atpG	E11	proY	D10	glxK	D12	nemR	C10	ycbW	C12	ybfL	E10	gppA	E12	yfeH
thyA	90	D	11	Y	NI - TraDIS essential	gldA	C11	atpG	E11	proY	D10	glxK	D12	nemR	C10	ycbW	C12	ybfL	E10	gppA	E12	yfeH
oxyR	89	C	5	Y	NI	rlmJ (yhiR)	B5	gntU	D5	bioH	C4	abrB	C6	ivbL	B4	ybbN	B6	xylU	D4	ybjG	D6	rzoD
eutA	9	F	12	Y	NI	eutA	E12	eutL	G12	eutT	F11	yfdX	-	-	E11	JW5386	-	-	G11	ypeC	-	-
csgC	91	B	3		NI	-	A3	ddlB	C3	ymdA	B2	rsd	B4	no entry	A2	yjeF	A4	no entry	C2	flu	C4	no entry
ddlB	91	A	3		NI	-	-	-	B3	csgC	A2	yjeF	A4	no entry	-	-	-	-	B2	rsd	B4	no entry
entS	91	E	1		NI	-	D1	ydhQ	F1	ydfK	-	-	E2	ybbJ	-	-	D2	yrfG	-	-	F2	gpmA
gpmA	91	F	2		NI	-	E2	ybbJ	G2	ycfZ	F1	ydfK	F3	no entry	E1	entS	E3	no entry	G1	fliA	G3	no entry
nnr (yjeF)	91	A	2		NI	-	-	-	B2	rsd	A1	fecI	A3	ddlB	-	-	-	-	B1	rseA	B3	csgC
ves	91	H	2		NI	-	G2	ycfZ	-	-	H1	yidD	H3	no entry	G1	fliA	G3	no entry	-	-	-	-
ycfZ	91	G	2		NI	-	F2	gpmA	H2	ves	G1	fliA	G3	no entry	F1	ydfK	F3	no entry	H1	yidD	H3	no entry
yidD	91	H	1		NI	-	G1	fliA	-	-	-	-	H2	ves	-	-	G2	ycfZ	-	-	-	-
ymdA	91	C	3		NI	-	B3	csgC	D3	no entry	C2	flu	C4	no entry	B2	rsd	B4	no entry	D2	yrfG	D4	no entry
gatA	NA				NI	no stocked position given for this mutant, between 3 different Keio databases
plates missing - these plates have never been part of the Henderson collection
identified insertion site matches neighbouring well
identified insertion site matches gene in same plate but not neighbour
Identified insertion is in the correct gene
